# Coupling Complementary Pathways in a Bacterial Co-culture Enables 4-Aminophenol Removal during Paracetamol Degradation

**DOI:** 10.64898/2026.11.11.765863

**Authors:** Francesca Demaria, Matthias Schaffter, Cristina Zimmardi, Marcel Suleiman, Pilar Junier, Philippe Corvini

## Abstract

Pharmaceutical biodegradation can generate potentially toxic metabolites that persist after the parent compound has been removed, posing additional risks to aquatic environments. Microbial co-cultures offer a promising strategy to address this challenge by combining complementary metabolic capabilities to remove both pharmaceuticals and their harmful transformation products by coupling complementary degradation pathways. Here, we investigated a two-species co-culture combining the paracetamol-degrading bacterium Delftia P1 with Microbacterium lacus to enable subsequent 4-AP removal. While Delftia P1 efficiently degraded paracetamol, it accumulated 4-AP as a dead-end metabolite. M. lacus was selected to complement this metabolic limitation because its genome contains a homolog of sadB, a monooxygenase gene involved in 4-AP transformation. The relative abundance of the two strains strongly influenced 4-AP removal, with the highest efficiency achieved at a Delftia P1:M. lacus cell-density ratio of 1:100, corresponding to an OD_600nm_ ratio of 1:10. At this ratio, the co-culture achieved complete removal of paracetamol and 4-AP within 6 and 24 h, respectively.

Its capacity was tested in wastewater, where 100% of paracetamol were removed within 4 h and no accumulation of 4-AP was observed within 24 h. These findings demonstrate the potential of cocultivating bacteria with complementary metabolic capabilities to address both pharmaceutical contamination and transformation-product accumulation. Moreover, the highest 4-AP removal was achieved when M. lacus was present at a 100-fold higher cell density than Delftia P1, highlighting the importance of considering relative cell densities when designing co-cultures.
