## Supplementary material for "Coupling Complementary Pathways in a Bacterial Co-culture Enables 4-Aminophenol Removal during Paracetamol Degradation": All the supplmentary materials supporting the article are included in the file.

### Sheet: Data1-Fig.2
Data reporeted in figure 2, regarding degradation and of paracetamol and 4-AP by Delftia P1 alone, and its relative cell density
Figure 2a.Degradation paracetamol and 4-AP
Hours	Paracetamol			4-AP
0	588.458	576.625	581.044	6.24799	6.24799	7.10935
1	494.245	495.939	491.849	98.5939	92.5252	96.0989
2	304.455	316.282	304.726	330.426	309.273	313.91
3	111.48	122.401	109.955	472.273	455.967	458.033
4	28.2645	35.484	29.0988	538.417	529.048	558.488
5	3.89825	7.35121	2.55086	543.526	519.76	449.993
6	0	0	0	528.76	517.97	508.85
Figure 2b.Copy cells normalised, accounted for dilution
Hours	- Paracetamol			+ Paracetamol
0	7825000	6815000	6225000	13785000	13710000	10785000
2	5430000	7350000	6040000	19290000	18615000	21645000
4	6400000	11240000	10350000	47290000	36565000	55160000
6	10005000	12905000	9090000	30375000	40460000	43360000

### Sheet: Data2-Fig.3
Data reporeted in figure 3, paracetamol and 4-AP emoval due to co-cultivation of Delftia and Microbacterium data are reported
Figure 3b.Degradation paracetamol, 4-AP, SMX OD600nm ratio D1:M10
Hours	Paracetamol			Aminophenol			SMX
0	482.279	517.913	578.41	0	0	0	314.332	315.383	342.497
2	506.889	484.736	479.604	93.5861	119.052	111.388	153.771	133.641	127.058
4	201.787	80.6695	146.397	228.784	204.017	207.025	12.6598	-0.488028	-0.488028
6	0	0	0	232.964	209.507	208.931	0	0	0
24	0	0	0	190.322	185.746	186.026	0	0	0
Figure 3c. Kinetics on 4-aminophenol removal in 6 hours
Hours	Paracetamol			Aminophenol
0	658.86	706.309	615.162	0	658.86	706.309
2	470.893	412.462	462.112	2	470.893	412.462
4	116.206	104.517	106.323	4	116.206	104.517
6	0	0	0	6	0	0
24	0	0	0	24	0	0
Figure 3d. Calculation of the 4-AP removal rate over different cell rario
cell	Removal rate (%) /h +SMX			Removal rate (%) /h
1D:1M	4.57835	5.468	5.27706	3.9213	2.84024	3.80564
1D:5M	7.71474	9.52216	4.7699	3.56838	4.54192	3.60369
1D:10M	11.7926	12.4763	12.8854	16.3679	16.7109	16.5826

### Sheet: Data3 - Fig.4
Data reporeted in figure 4, paracetamol and 4-AP removal due to co-cultivation of Delftia and Microbacterium data are reported
Figure 4a. Degradation of paracetamol and 4-AP + abiotic control
Hours	Abiotic Paracetamol (μM)			Abiotic control 4-aminophenol (μM)			Paracetamol (μM)			4-aminophenol (μM)
0	650.508	650.782	653.735	39.9573	42.014	46.0964	642.187	646	635.208	28.5754	37.7904	33.0756
2	662.58	671.989	718.433	41.7105	41.5482	37.4615	43.1829	45.3404	44.0543	271.008	281.687	244.515
4	657.038	632.506	639.95	45.32	38.9085	34.2289	0	0	0	88.4972	80.1249	73.4395
6	650.645	662.861	686.975	33.9861	39.6157	41.983	0	0	0	-22.4504	-23.2945	-24.6638
24	661.383	640.035	657.458	48.6204	44.5083	56.15	0	0	0	-14.0259	-18.0207	-16.0925
Figure 4b.Copy cells normalised, accounted for dilution
Hours	Microbacterium (cell/mL)			Delftia (cell/mL)
0	2200000000	3040000000	2180000000	22700000	32400000	28400000
2	2990000000	3360000000	2670000000	108000000	87800000	84600000
4	2070000000	3130000000	2600000000	74700000	64900000	65700000
6	2130000000	2700000000	2160000000	33500000	30000000	34400000
24	2780000000	2610000000	3040000000	9150000	9900000	8450000
Figure 4c. Degradation of paracetamol and 4-AP over time
Hours	Paracetamol			4-aminophenol
0	554.418	540.605	499.37	10.7271	12.6017	4.43686
2	50.05	44.4014	53.4158	430.004	383.697	392.912
4	0	0	0	175.389	169.748	139.437
6	0	0	0	0	0	0
6	259.274	318.464	304.046	181.473	164.475	127.823
24	0	0	0	0	0	0
24	293.48	533.245	411.659	0	0	24.1998
26	54.1021	50.2479	49.0639	158.191	129.176	158.311
28	103.025	124.631	139.075	0	0	0
30	0	0	0	0	0	0
30	658.61	601.501	577.063	0	0	0
48	0	120.016	110.647	0	0	0
48	578.923	719.346	256.958	0	0	0
54	64.6416	89.0197	100.999	0	0	0
56	58.1314	83.8608	64.0452	0	0	0
Figure 4 d.Copy cells normalised, accounted for dilution
Hours	Microbacterium (cell/mL)			Delftia (cell/mL)
0	2261300000	3760800000	3574450000	27550000	43500000	33300000
2	3504200000	3760900000	3837450000	83800000	95600000	99350000
4	3021050000	3756850000	3163900000	110200000	111100000	107700000
6	3255800000	3771950000	3853200000	47100000	58350000	55000000
24	3801550000	3703800000	3657750000	23700000	21100000	22150000
26	3212250000	3232400000	3600650000	23600000	25300000	22050000
28	3638050000	3720000000	3727250000	21500000	18800000	24900000
30	3489000000	3790850000	2917200000	20750000	21900000	17100000
48	3476050000	3592550000	3670750000	14700000	17950000	13400000
48	3924950000	3805700000	3883200000	18750000	16700000	14500000
54	2695850000	3493050000	3750500000	16900000	16700000	17600000
